# Engineered lysins to modulate human gut microbiome communities

**DOI:** 10.1101/2024.05.14.594189

**Authors:** Juan R. Diaz Rodriguez, Wenbo Lu, James M. Papadopoulos, Ophelia S. Venturelli, Philip A. Romero

## Abstract

The ability to precisely control the human gut microbiome’s composition, metabolic networks, and host interactions would revolutionize medicine and how we treat human disease. Microbiome remodeling approaches such as probiotics, prebiotics, antibiotics, and fecal microbiota transplantation are global perturbations with consequences that are difficult to predict. Lysins are enzymes produced by bacteriophages and bacteria that have exceptional specificity to lyse bacterial cells and could be applied for targeted microbiome remodeling. In this work we demonstrate the ability of lysins to target diverse human gut commensal bacteria, how domain recombination can give rise to chimeric lysins with altered species preferences, and how engineered lysins can directly remodel the structure and function of synthetic human gut microbiomes. Lysins represent a general platform that can be rapidly tailored through protein engineering to control complex microbial ecosystems.
