## Supplementary Table 2 for "Engineered lysins to modulate human gut microbiome communities"

### Sheet: Sheet1
Supplementary Table 2. Strain information
Abbreviation	Species	Strain	Source	Type Strain?	Inoculum Volume (uL)	Preculture Media	Preculture Time (hr)	Reported Evidence of Causative Health Impactsa	Reported Health Associationsa
BAD	Bifidobacterium adolescentis	Bifidobacterium adolescentis E194a (Variant a)	Rey Lab	Yes	400	ABB	16
CAE	Collinsella aerofaciens	Collinsella aerofaciens VPI 1003 [DSM 3979]	DSMZ	Yes	400	ABB	40	Rheumatoid arthritis (+) (Chen et al, 2016)
ACA	Anaerostipes caccae	Anaerostipes caccae L1-92 [DSM 14662]	DSMZ	Yes	400	ABB	16	Food Allergy (-) (Feehley et al, 2019)
BHY	Blautia hydrogenotrophica	Blautia hydrogenotrophica S5a33 [DSM 10507]	DSMZ	Yes	400	ABB	40
ERE	Eubacterium rectale	Eubacterium rectale VPI 0990 [ATCC 33656]	ATCC	Yes	400	ABB	40		Type 2 Diabetes (-) (Qin et al, 2012), Non-alcoholic fatty liver disease (-) (Oh et al, 2020)
RIN	Roseburia intestinalis	Roseburia intestinalis L1-82 [DSM 14610]	DSMZ	Yes	400	ABB	40	Atherosclerosis (-) (Kasahara et al, 2018), Alcohol-related liver diseases (-) (Seo et al, 2020)	Type 2 Diabetes (-) (Qin et al, 2012; Karlsson et al, 2013), Ulcerative Colitis and Crohn's Disease (-) (Lloyd-Price et al, 2019), Colorectal cancer (-) (Thomas et al, 2019)
CCO	Coprococcus comes	Coprococcus comes VPI CI-38	Rey Lab	Yes	400	ABB	16
aHealth association summaries adapted from Clark, R et al. Nature Communications, (2021).
References
Chen, J. et al. An expansion of rare lineage intestinal microbes characterizes rheumatoid arthritis. Genome Med. 8, 1–14 (2016).
Feehley, T. et al. Healthy infants harbor intestinal bacteria that protect against food allergy. Nat. Med. 25, 448–453 (2019).
Karlsson, F. H. et al. Gut metagenome in European women with normal, impaired and diabetic glucose control. Nature 498, 99–103 (2013).
Kasahara, K. et al. Interactions between Roseburia intestinalis and diet modulate atherogenesis in a murine model. Nat. Microbiol. 3, 1461–1471 (2018).
Lloyd-Price, J. et al. Multi-omics of the gut microbial ecosystem in inflammatory bowel diseases. Nature 569, 655–662 (2019).
Oh, T. G. et al. A Universal Gut-Microbiome-Derived Signature Predicts Cirrhosis. Cell Metab. 1–11 (2020). doi:10.1016/j.cmet.2020.06.005
Qin, J. et al. A metagenome-wide association study of gut microbiota in type 2 diabetes. Nature 490, 55–60 (2012).
Seo, G., Giles, D. A. & Kronenberg, M. The role of innate lymphoid cells in response to microbes at mucosal surfaces. Mucosal Immunol. (2020). doi:10.1038/s41385-020-0265-y
Thomas, A. M. et al. Metagenomic analysis of colorectal cancer datasets identifies cross-cohort microbial diagnostic signatures and a link with choline degradation. Nat. Med. 25, 667–678 (2019).
