## Supplementary Table 1 for "Engineered lysins to modulate human gut microbiome communities"

### Sheet: Sheet1
Supplementary Table 1. Gene sequences
Protein/Chimera	Sequence
EAD1-CBD1 (Enterolysin A)	ATGAAAAACATCCTTCTGTCCATCTTAGGCGTTTTGTCCATTGTGGTATCACTGGCATTTTCGTCTTATAGTGTTAATGCAGCCTCGAACGAATGGTCGTGGCCTCTGGGCAAGCCTTACGCAGGACGTTATGAAGAGGGCCAACAATTTGGCAACACGGCTTTTAATCGTGGAGGTACGTACTTCCACGATGGGTTCGATTTTGGGAGCGCTATCTACGGCAATGGAAGCGTATATGCTGTTCACGATGGCAAAATTTTGTATGCAGGGTGGGACCCGGTGGGGGGCGGCTCATTGGGAGCGTTCATCGTCTTACAGGCAGGTAACACGAACGTGATTTACCAGGAGTTTTCGCGCAATGTAGGCGACATTAAAGTTTCTACGGGCCAAACTGTCAAA…
EAD1-CBD2	ATGAAAAACATCCTTCTGTCCATCTTAGGCGTTTTGTCCATTGTGGTATCACTGGCATTTTCGTCTTATAGTGTTAATGCAGCCTCGAACGAATGGTCGTGGCCTCTGGGCAAGCCTTACGCAGGACGTTATGAAGAGGGCCAACAATTTGGCAACACGGCTTTTAATCGTGGAGGTACGTACTTCCACGATGGGTTCGATTTTGGGAGCGCTATCTACGGCAATGGAAGCGTATATGCTGTTCACGATGGCAAAATTTTGTATGCAGGGTGGGACCCGGTGGGGGGCGGCTCATTGGGAGCGTTCATCGTCTTACAGGCAGGTAACACGAACGTGATTTACCAGGAGTTTTCGCGCAATGTAGGCGACATTAAAGTTTCTACGGGCCAAACTGTCAAA…
EAD1-CBD3	ATGAAAAACATCCTTCTGTCCATCTTAGGCGTTTTGTCCATTGTGGTATCACTGGCATTTTCGTCTTATAGTGTTAATGCAGCCTCGAACGAATGGTCGTGGCCTCTGGGCAAGCCTTACGCAGGACGTTATGAAGAGGGCCAACAATTTGGCAACACGGCTTTTAATCGTGGAGGTACGTACTTCCACGATGGGTTCGATTTTGGGAGCGCTATCTACGGCAATGGAAGCGTATATGCTGTTCACGATGGCAAAATTTTGTATGCAGGGTGGGACCCGGTGGGGGGCGGCTCATTGGGAGCGTTCATCGTCTTACAGGCAGGTAACACGAACGTGATTTACCAGGAGTTTTCGCGCAATGTAGGCGACATTAAAGTTTCTACGGGCCAAACTGTCAAA…
EAD2-CBD1	ATGGCGAATGATTGGGGATGGCCTTTTAGCGGAGGCTACAAAGGGTATGAAGAAGGACAACAATTTGGAATGACTACATACGATCGGACGGGCAGAGGGGACTATTTTCATGACGGCTTTGACTTTGGCTCAGCGAAATATCCGGGGTCTAACATCGCAGCCGTGCACGCAGGGACTGTGGTATACGCGGGCTGGGCTCCTGCGGGTTACGGGGCACTGGGCACGGTCGTTGTTACGAAGGATTCAAGCGGCTATTACGTCGTCTACCAGGAATTTGGCACGTCAACATCAAACATAAACGTCTCTGTAGGCCAGTCAGTGACTCTTGGACAAGTAATAGGGACACGCAATACCTCTCACCTGCACCTGGGGATCACTAAGAAAGACTGGCTGTCTGCC…
EAD2-CBD2	ATGGCGAATGATTGGGGATGGCCTTTTAGCGGAGGCTACAAAGGGTATGAAGAAGGACAACAATTTGGAATGACTACATACGATCGGACGGGCAGAGGGGACTATTTTCATGACGGCTTTGACTTTGGCTCAGCGAAATATCCGGGGTCTAACATCGCAGCCGTGCACGCAGGGACTGTGGTATACGCGGGCTGGGCTCCTGCGGGTTACGGGGCACTGGGCACGGTCGTTGTTACGAAGGATTCAAGCGGCTATTACGTCGTCTACCAGGAATTTGGCACGTCAACATCAAACATAAACGTCTCTGTAGGCCAGTCAGTGACTCTTGGACAAGTAATAGGGACACGCAATACCTCTCACCTGCACCTGGGGATCACTAAGAAAGACTGGCTGTCTGCC…
EAD2-CBD3	ATGGCGAATGATTGGGGATGGCCTTTTAGCGGAGGCTACAAAGGGTATGAAGAAGGACAACAATTTGGAATGACTACATACGATCGGACGGGCAGAGGGGACTATTTTCATGACGGCTTTGACTTTGGCTCAGCGAAATATCCGGGGTCTAACATCGCAGCCGTGCACGCAGGGACTGTGGTATACGCGGGCTGGGCTCCTGCGGGTTACGGGGCACTGGGCACGGTCGTTGTTACGAAGGATTCAAGCGGCTATTACGTCGTCTACCAGGAATTTGGCACGTCAACATCAAACATAAACGTCTCTGTAGGCCAGTCAGTGACTCTTGGACAAGTAATAGGGACACGCAATACCTCTCACCTGCACCTGGGGATCACTAAGAAAGACTGGCTGTCTGCC…
EAD3-CBD1	ATGGGAATATGGCGTCTTCCATTCGATGGTCAGTTAAAACCCTACGAAGAGGGACAGCAGTTCGGTAATACGAAATATCCTCGGGGGAGAGGCTATTTTCACGATGGATATGATTTCGGTTCGGCAAAATACTCCGGGAATTTCAAGGCGGTTAACGATGGAAAAGTCATTTTCGCAGGTTATTATGGGGGCGCGGTGGGCTATGCCATTGTTTTACAAATAGCAGAGTATCAAGTTATGTATCAGAAGTTTGGGTCAACTTTCTTTGTAAAAGCAGGGGACACGGTAAAAGTAGGTCAGGCGCTTGGAACTTTAACTAGCAATCATTTGCACGTCGGAATCACGAAAAAAGACTGGCGCACTGCGCTGAGTTCCTGGGATATAGATGATGGCACATGG…
EAD3-CBD2	ATGGGAATATGGCGTCTTCCATTCGATGGTCAGTTAAAACCCTACGAAGAGGGACAGCAGTTCGGTAATACGAAATATCCTCGGGGGAGAGGCTATTTTCACGATGGATATGATTTCGGTTCGGCAAAATACTCCGGGAATTTCAAGGCGGTTAACGATGGAAAAGTCATTTTCGCAGGTTATTATGGGGGCGCGGTGGGCTATGCCATTGTTTTACAAATAGCAGAGTATCAAGTTATGTATCAGAAGTTTGGGTCAACTTTCTTTGTAAAAGCAGGGGACACGGTAAAAGTAGGTCAGGCGCTTGGAACTTTAACTAGCAATCATTTGCACGTCGGAATCACGAAAAAAGACTGGCGCACTGCGCTGAGTTCCTGGGATATAGATGATGGCACATGG…
EAD3-CBD3	ATGGGAATATGGCGTCTTCCATTCGATGGTCAGTTAAAACCCTACGAAGAGGGACAGCAGTTCGGTAATACGAAATATCCTCGGGGGAGAGGCTATTTTCACGATGGATATGATTTCGGTTCGGCAAAATACTCCGGGAATTTCAAGGCGGTTAACGATGGAAAAGTCATTTTCGCAGGTTATTATGGGGGCGCGGTGGGCTATGCCATTGTTTTACAAATAGCAGAGTATCAAGTTATGTATCAGAAGTTTGGGTCAACTTTCTTTGTAAAAGCAGGGGACACGGTAAAAGTAGGTCAGGCGCTTGGAACTTTAACTAGCAATCATTTGCACGTCGGAATCACGAAAAAAGACTGGCGCACTGCGCTGAGTTCCTGGGATATAGATGATGGCACATGG…
EAD1-CBD1-Strep tag	ATGAAAAACATCCTTCTGTCCATCTTAGGCGTTTTGTCCATTGTGGTATCACTGGCATTTTCGTCTTATAGTGTTAATGCAGCCTCGAACGAATGGTCGTGGCCTCTGGGCAAGCCTTACGCAGGACGTTATGAAGAGGGCCAACAATTTGGCAACACGGCTTTTAATCGTGGAGGTACGTACTTCCACGATGGGTTCGATTTTGGGAGCGCTATCTACGGCAATGGAAGCGTATATGCTGTTCACGATGGCAAAATTTTGTATGCAGGGTGGGACCCGGTGGGGGGCGGCTCATTGGGAGCGTTCATCGTCTTACAGGCAGGTAACACGAACGTGATTTACCAGGAGTTTTCGCGCAATGTAGGCGACATTAAAGTTTCTACGGGCCAAACTGTCAAA…
Strep tag -EAD2-CBD2	ATGTGGAGCCACCCGCAGTTCGAAAAGATGGCGAATGATTGGGGATGGCCTTTTAGCGGAGGCTACAAAGGGTATGAAGAAGGACAACAATTTGGAATGACTACATACGATCGGACGGGCAGAGGGGACTATTTTCATGACGGCTTTGACTTTGGCTCAGCGAAATATCCGGGGTCTAACATCGCAGCCGTGCACGCAGGGACTGTGGTATACGCGGGCTGGGCTCCTGCGGGTTACGGGGCACTGGGCACGGTCGTTGTTACGAAGGATTCAAGCGGCTATTACGTCGTCTACCAGGAATTTGGCACGTCAACATCAAACATAAACGTCTCTGTAGGCCAGTCAGTGACTCTTGGACAAGTAATAGGGACACGCAATACCTCTCACCTGCACCTGGGG…
