## Supplementary Table 3 for "Engineered lysins to modulate human gut microbiome communities"

### Sheet: Sheet1
Supplementary Table 3. Defined Media Composition
Component	Concentration (mM)	Stock Solution
CaCl2	1.29011	1000x Stock Solution of CaCl2, CuSO4, Pyrixodal, Thymidine
CuSO4	0.0212653	1000x Stock Solution of CaCl2, CuSO4, Pyrixodal, Thymidine
Pyrixodal	0.00982222	1000x Stock Solution of CaCl2, CuSO4, Pyrixodal, Thymidine
Thymidine	0.021	1000x Stock Solution of CaCl2, CuSO4, Pyrixodal, Thymidine
Xanthine	0.0249819	1000x Stock Solution of Xanthine and Folic Acid
Folic Acid	0.00240283	1000x Stock Solution of Xanthine and Folic Acid
Orotic Acid	0.0640615	100x Stock Solution of Orotic Acid
AlK(SO4)2	0.00387289	100x Stock Solution purchased from Vendor (ATCC Mineral Mix)
Co(NO3)2	0.0546618	100x Stock Solution purchased from Vendor (ATCC Mineral Mix)
EDTA	0.171092	100x Stock Solution purchased from Vendor (ATCC Mineral Mix)
FeSO4	0.0658293	100x Stock Solution purchased from Vendor (ATCC Mineral Mix)
H3BO3	0.0161726	100x Stock Solution purchased from Vendor (ATCC Mineral Mix)
MgSO4	2.74164	100x Stock Solution purchased from Vendor (ATCC Mineral Mix)
MnSO4	0.331124	100x Stock Solution purchased from Vendor (ATCC Mineral Mix)
Na2MoO4	0.00485625	100x Stock Solution purchased from Vendor (ATCC Mineral Mix)
Na2SeO3	0.000578243	100x Stock Solution purchased from Vendor (ATCC Mineral Mix)
Na2WO4	0.00340344	100x Stock Solution purchased from Vendor (ATCC Mineral Mix)
NaCl	1.71108	100x Stock Solution purchased from Vendor (ATCC Mineral Mix)
NiCl2	0.0154322	100x Stock Solution purchased from Vendor (ATCC Mineral Mix)
Potassium Hydroxide	0.000449153	100x Stock Solution purchased from Vendor (ATCC Mineral Mix)
Sodium Sulfate	7.04027	100x Stock Solution purchased from Vendor (ATCC Mineral Mix)
ZnSO4	0.061931	100x Stock Solution purchased from Vendor (ATCC Mineral Mix)
Ca-D-pantothenate	0.000419695	100x vitamin mix solution (ANL Vitamin Mix)
Cobalamin (B12)	1.47561e-06	100x vitamin mix solution (ANL Vitamin Mix)
Pyridoxine HCl	0.000972583	100x vitamin mix solution (ANL Vitamin Mix)
Riboflavin	0.000531406	100x vitamin mix solution (ANL Vitamin Mix)
Tetrahydrofolic Acid	2.80628e-06	100x vitamin mix solution (ANL Vitamin Mix)
Thiamine HCl	0.000593064	100x vitamin mix solution (ANL Vitamin Mix)
p-Aminobenzoic Acid	0.0730729	250x 4C Stock Solution (contains p-Aminobenzoic Acid and Pyridoxamine)
Pyridoxamine	0.021	250x 4C Stock Solution (contains p-Aminobenzoic Acid and Pyridoxamine)
Ammonium Chloride	9.34737	250x RT Stock Solution (contains MgCl2, KH2PO4, NH4Cl, Nicotinamide)
Magnesium Chloride	1.6805	250x RT Stock Solution (contains MgCl2, KH2PO4, NH4Cl, Nicotinamide)
Potassium Phosphate	6.61327	250x RT Stock Solution (contains MgCl2, KH2PO4, NH4Cl, Nicotinamide)
Nicotinamide	0.0343924	250x RT Stock Solution (contains MgCl2, KH2PO4, NH4Cl, Nicotinamide)
Haemin	0.0153388	250x Stock Solution of Haemin, solubilized with NaOH
Cytosine	5.94059e-05	30x Stock Solution purchased from Vendor (10x ACGU Mix)
Guanine	5.95514e-05	30x Stock Solution purchased from Vendor (10x ACGU Mix)
L-Adenine	5.99423e-05	30x Stock Solution purchased from Vendor (10x ACGU Mix)
Uracil	5.88829e-05	30x Stock Solution purchased from Vendor (10x ACGU Mix)
Inositol	6.2722	45 g/L Stock Solution
Biotin	0.0409521	50x Individual Stock Solution (Stored 4°C)
L-alanine	5.3	5x defined amino acid solution (tyrosine added separately)
L-arginine	21.814	5x defined amino acid solution (tyrosine added separately)
L-asparagine	2.6	5x defined amino acid solution (tyrosine added separately)
L-Aspartic acid	0.4	5x defined amino acid solution (tyrosine added separately)
L-Cysteine	8.4	5x defined amino acid solution (tyrosine added separately)
L-Glutamic acid Sodium	0.662722	5x defined amino acid solution (tyrosine added separately)
L-glutamine	2.7	5x defined amino acid solution (tyrosine added separately)
L-Glycine	4.7	5x defined amino acid solution (tyrosine added separately)
L-histidine	1	5x defined amino acid solution (tyrosine added separately)
L-isoleucine	1.6	5x defined amino acid solution (tyrosine added separately)
L-leucine	3.6	5x defined amino acid solution (tyrosine added separately)
L-lysine	2.4	5x defined amino acid solution (tyrosine added separately)
L-methionine	0.84	5x defined amino acid solution (tyrosine added separately)
L-phenylalanine	4.5	5x defined amino acid solution (tyrosine added separately)
L-proline	5.9	5x defined amino acid solution (tyrosine added separately)
L-serine	6.4	5x defined amino acid solution (tyrosine added separately)
L-threonine	1.9	5x defined amino acid solution (tyrosine added separately)
L-tryptophan	0.73	5x defined amino acid solution (tyrosine added separately)
L-valine	2.8	5x defined amino acid solution (tyrosine added separately)
L-tyrosine	3.20106	Powder
MOPS	71.68	Powder
Sodium Bicarbonate	47.6151	Powder
L-Arabinose	21.3149	Powder
D-Glucose	24.9784	Powder
Sodium Lactate	28.3082	40% Syrup
Maltose	4.38212	Powder
